# Serum-dependent recruitment of the chromatin remodeler CHD8 to promoters is mediated by the ERK-ELK pathway

**DOI:** 10.1101/2022.09.09.507301

**Authors:** Alicia Subtil-Rodríguez, Elena Vázquez-Chávez, Jose A. Guerrero-Martínez, María Ceballos-Chávez, José C. Reyes

## Abstract

Chromodomain helicase DNA binding protein 8 (CHD8) is a chromatin remodeler of the SNF2 family involved in gene transcription regulation. It has been shown that CHD8 is required for cell proliferation, cell differentiation and central nervous system development. In fact, CHD8 haploinsufficiency causes a human syndrome characterized by autism, macrocephaly, gastrointestinal complaints and some other clinical characteristics. However, the mechanism by which CHD8 controls transcription and how it is recruited to its targets in the chromatin is still unclear. We have previously shown that serum depletion causes that CHD8 detaches from chromatin. Here we demonstrate that serum-dependent recruitment of CHD8 to promoters requires the extracellular signal-regulated kinase (ERK)/ ETS-like (ELK) branch of the mitogen-activated protein kinase (MAPK) pathway. Our analysis of genomic occupancy data shows that CHD8 binding sites were strongly enriched in ELK1 and ELK4 DNA binding motifs and that CHD8 and ELK1 co-occupy multiple transcription start sites. We show that ELK1 and ELK4 are required for normal recruitment of CHD8 to the promoters of *CCNA2, CDC6, CCNE2, BRCA2* and *MYC* genes. However, CHD8 is dispensable for ELK1 and ELK4 binding. Genome wide transcriptomic analysis evidenced that serum-dependent activation of a subset of immediate early genes, including the well-known ELK1 target gene *FOS*, was impaired upon depletion of CHD8. In summary, our results uncover the role of the ERK/ELK pathway in CHD8 recruitment to chromatin and provide evidences indicating a role of CHD8 in regulating serum-dependent transcription.
