## Supplementary Table S1 for "Serum-dependent recruitment of the chromatin remodeler CHD8 to promoters is mediated by the ERK-ELK pathway"

### Sheet: GSE57369
Table S1.1. Centrimo results of CHD8 peaks Cotney et al., 2015 (GSE57369). ChIP performed in human neuronal stem cells using antibody ab114126 from Abcam.
Motif ID	TF name	Consensus	Fisher E-value
MA0028.2	ELK1	ACCGGAAGTR	4.7e-60
SMAD_NEW2	SMAD_NEW2	GGCCG	5.8e-60
SMAD_NEW1	SMAD_NEW1	GGCGC	6.4e-57
MA0750.2	ZBTB7A	NVCCGGAAGTGSV	4.9e-55
MA0062.2	Gabpa	CCGGAAGTGVV	2.4e-54
MA0506.1	NRF1	GCGCVTGCGCR	9.8e-48
MA0473.2	ELF1	AACCCGGAAGTR	8.1e-46
MA0470.1	E2F4	GGGCGGGAARN	1.2e-39
MA0076.2	ELK4	BCRCTTCCGGB	1.6e-39
MA0131.2	HINFP	CARCGTCCGCKN	4.1e-39

### Sheet: GSE61487 Bethyl A301-224A
Table 1.2. Centrimo results of CHD8 peaks from Sugathan et al., 2014 (GSE61487). ChIP performed in human neuronal progenitors using antibody A301-224A from Bethyl.
Motif ID	TF name	Consensus	Fisher E-value
MA0139.1	CTCF	YGRCCASYAGRKGGCRSYR	1.2e-1262
MA1102.1	CTCFL	CRSCAGGGGGCRSB	1.4e-804
MA0751.1	ZIC4	GRCCCCCCGCKGYGH	3.2e-154
SMAD_NEW1	SMAD_NEW1	GGCGC	8.4e-101
MA0028.2	ELK1	ACCGGAAGTR	6.2e-99
MA0062.2	Gabpa	CCGGAAGTGVV	1.7e-96
MA0750.2	ZBTB7A	NVCCGGAAGTGSV	3.7e-96
MA0759.1	ELK3	ACCGGAAGTD	5.9e-94
MA0076.2	ELK4	BCRCTTCCGGB	4.5e-85
MA0765.1	ETV5	ACCGGAWGYN	5.3e-82

### Sheet: GSE61487 Novus NB100-60417 
Table S1.3. Centrimo results of CHD8 peaks from Sugathan et al., 2014 (GSE61487). ChIP performed in human neuronal progenitors using antibody NB100-60417 from Novus
Motif ID	TF name	Consensus	Fisher E-value
MA0139.1	CTCF	YGRCCASYAGRKGGCRSYR	4.3e-1094
MA1102.1	CTCFL	CRSCAGGGGGCRSB	2.2e-688
MA0751.1	ZIC4	GRCCCCCCGCKGYGH	5e-125
MA0028.2	ELK1	ACCGGAAGTR	5.4e-99
MA0750.2	ZBTB7A	NVCCGGAAGTGSV	3.5e-96
MA0062.2	Gabpa	CCGGAAGTGVV	6.5e-94
SMAD_NEW1	SMAD_NEW1	GGCGC	1.6e-89
MA0759.1	ELK3	ACCGGAAGTD	1.5e-81
MA0765.1	ETV5	ACCGGAWGYN	1.4e-78
MA0761.1	ETV1	ACCGGAAGTD	4.8e-72

### Sheet: GSE61487 Novus NB100-60418 
Table S1.4. Centrimo results of CHD8 peaks from Sugathan et al., 2014 (GSE61487). ChIP performed in human neuronal progenitors using antibody NB100-60418 from Novus
Motif ID	TF name	Consensus	Fisher E-value
MA0750.2	ZBTB7A	NVCCGGAAGTGSV	9.9e-117
MA0028.2	ELK1	ACCGGAAGTR	3.4e-108
MA0062.2	Gabpa	CCGGAAGTGVV	5.7e-99
MA0076.2	ELK4	BCRCTTCCGGB	1e-93
MA0475.2	FLI1	ACCGGAARTR	3e-91
MA0765.1	ETV5	ACCGGAWGYN	2.9e-88
MA0759.1	ELK3	ACCGGAAGTD	1.6e-85
MA0761.1	ETV1	ACCGGAAGTD	2e-82
MA0098.3	ETS1	ACCGGAARTR	3.7e-79
MA1122.1	TFDP1	VSGCGGGAAVN	2.7e-76

### Sheet: GSE62428
Table S1.5. Centrimo results of CHD8 peaks from Ceballos-Chávez et al., 2014 (GSE62428). ChIP performed in human T47D breast cancer cells using antibody A301-224A from Bethyl.
Motif ID	TF name	Consensus	Fisher E-value
MA0139.1	CTCF	YGRCCASYAGRKGGCRSYR	2.5e-177
MA1102.1	CTCFL	CRSCAGGGGGCRSB	1.5e-155
MA0506.1	NRF1	GCGCVTGCGCR	1e-94
MA0028.2	ELK1	ACCGGAAGTR	2.7e-87
MA0062.2	Gabpa	CCGGAAGTGVV	5.2e-75
MA0750.2	ZBTB7A	NVCCGGAAGTGSV	1.1e-71
SMAD_NEW1	SMAD_NEW1	GGCGC	9.6e-71
MA0632.1	Tcfl5	NBCDCGHGVN	2.5e-59
MA0472.2	EGR2	MCGCCCACGCA	4.3e-56
MA0076.2	ELK4	BCRCTTCCGGB	4.5e-55
