## Supplementary Table S3 for "Serum-dependent recruitment of the chromatin remodeler CHD8 to promoters is mediated by the ERK-ELK pathway"

### Sheet: All upregulated genes
Supplementary Table S3. Genes upregulated 1 h after serum addition to serum-starved RPE1 cells transfected either with siControl (siCt) or siCHD8.
Probe Set ID	Gene Symbol	Linear FC siCt(1h) vs siCt(0)	Increase/Decrease siCt(1h) vs siCt(0)	pvalue FDR siCt(1h) vs siCt(0h)	Linear FC siCHD8(1h) vs siCHD8(0h)	Increase/Decrease siCHD8(1h) vs siCHD8(0h)	pvalue FDR siCHD8(1h) vs siCHD8(0h)
8029693	FOSB	113.369	Increase	1.44319e-06	69.8414	Increase	3.71014e-06
7975779	FOS	56.1545	Increase	1.28786e-07	38.2423	Increase	3.56937e-07
8149720	EGR3	46.7812	Increase	3.21846e-08	34.0098	Increase	6.87937e-08
8122265	TNFAIP3	39.9495	Increase	9.48608e-08	14.1883	Increase	1.47826e-06
7922976	PTGS2	33.4128	Increase	1.50935e-07	7.55555	Increase	1.90701e-05
7955589	NR4A1	31.8633	Increase	9.91124e-09	22.659	Increase	2.47178e-08
8108370	EGR1	30.9036	Increase	1.91167e-07	20.9516	Increase	6.76187e-07
7933872	EGR2	30.626	Increase	2.39844e-09	16.3329	Increase	9.47065e-09
8095680	IL8	21.1904	Increase	1.4412e-07	7.15178	Increase	6.26276e-06
8028652	ZFP36	21.067	Increase	7.50442e-10	17.127	Increase	1.66339e-09
8034694	MIR24-2	18.4231	Increase	4.64901e-05	16.5108	Increase	7.88151e-05
8075310	LIF	16.74	Increase	5.30895e-07	13.6205	Increase	1.0983e-06
8061564	ID1	16.382	Increase	4.89059e-09	20.3979	Increase	3.28186e-09
7909610	ATF3	15.976	Increase	2.90342e-06	11.169	Increase	1.00887e-05
8055952	NR4A2	14.722	Increase	5.4485e-08	5.59938	Increase	2.01459e-06
8021635	SERPINB2	14.3182	Increase	5.00166e-06	5.34212	Increase	0.000316919
8026047	JUNB	14.2101	Increase	4.89059e-09	12.3884	Increase	8.89514e-09
7978644	NFKBIA	14.2047	Increase	1.45792e-08	13.0914	Increase	2.07105e-08
7930413	DUSP5	13.8631	Increase	7.95154e-09	10.6048	Increase	2.07105e-08
8115831	DUSP1	13.2905	Increase	1.02889e-07	13.4042	Increase	1.27521e-07
8034696	MIR27A	13.0766	Increase	8.11367e-05	9.14716	Increase	0.000370269
8152215	KLF10	12.661	Increase	4.49012e-08	9.21455	Increase	1.60078e-07
8114572	HBEGF	11.6995	Increase	1.22146e-07	10.0913	Increase	2.57161e-07
8116921	EDN1	11.4019	Increase	1.38361e-06	15.9823	Increase	5.38377e-07
8004691	TMEM88	11.377	Increase	0.000105287	13.5781	Increase	7.62111e-05
8156848	NR4A3	11.012	Increase	2.80992e-07	7.67825	Increase	1.27346e-06
8129677	SGK1	10.5938	Increase	7.14677e-09	4.64391	Increase	2.57161e-07
8069676	ADAMTS1	9.65935	Increase	1.19647e-05	7.19962	Increase	4.68347e-05
7931810	KLF6	9.36418	Increase	4.12515e-08	3.09144	Increase	1.18551e-05
8034698	MIR23A	9.21406	Increase	0.000134125	5.29687	Increase	0.00177875
8151816	GEM	8.33583	Increase	2.20332e-05	7.38208	Increase	4.51341e-05
8063382	SNAI1	8.29278	Increase	5.01172e-07	9.32226	Increase	3.96126e-07
8172268	MIR222	8.23501	Increase	0.00192119	4.68114	Increase	0.0217134
8095744	AREG	8.15637	Increase	6.48835e-06	1.36489	Increase	0.463495
8148317	MYC	8.1201	Increase	2.90342e-06	6.26067	Increase	9.76828e-06
8119161	PIM1	8.01215	Increase	1.85049e-06	4.16575	Increase	5.08975e-05
8077441	BHLHE40	7.60868	Increase	2.07453e-06	10.622	Increase	6.50745e-07
7912157	ERRFI1	7.36628	Increase	1.67639e-07	7.31354	Increase	2.57161e-07
8001918	RRAD	7.18703	Increase	0.000103714	5.13527	Increase	0.000643967
8084880	HES1	7.17448	Increase	3.27019e-07	26.7336	Increase	8.89514e-09
7961075	CD69	7.07374	Increase	1.26697e-05	3.05418	Increase	0.0016283
8010061	SPHK1	7.06832	Increase	3.25849e-08	4.24084	Increase	3.9789e-07
7917875	F3	7.02485	Increase	3.36821e-06	6.35664	Increase	5.86972e-06
8131803	IL6	6.97822	Increase	2.48049e-06	3.23793	Increase	0.000199912
8142975	MIR29A	6.76891	Increase	0.0036306	5.96692	Increase	0.0082657
8054722	IL1B	6.69665	Increase	3.90312e-05	1.50299	Increase	0.362993
8179704	IER3	6.65116	Increase	1.10937e-06	7.04767	Increase	9.2823e-07
8150698	SNAI2	6.5582	Increase	7.99382e-07	3.27876	Increase	4.51341e-05
7938366	WEE1	6.50894	Increase	0.00906025	3.57927	Increase	0.106937
7944082	TAGLN	6.44723	Increase	9.48608e-08	3.96361	Increase	1.14415e-06
8135069	SERPINE1	6.07243	Increase	5.14354e-06	4.85841	Increase	1.85639e-05
8088979	VGLL3	5.90677	Increase	2.94252e-06	2.55512	Increase	0.000772908
7901054	PLK3	5.70094	Increase	4.99018e-07	3.86126	Increase	4.36138e-06
7949532	FOSL1	5.53615	Increase	1.25946e-05	3.94538	Increase	9.9014e-05
7954090	EMP1	5.27614	Increase	5.66263e-05	1.85888	Increase	0.0761248
7965335	DUSP6	5.27014	Increase	2.94252e-06	2.48784	Increase	0.000582841
8004671	KDM6B	5.24965	Increase	4.09395e-06	5.75312	Increase	2.80626e-06
7909441	G0S2	5.18662	Increase	5.14886e-06	2.24173	Increase	0.00230149
7913655	ID3	5.18582	Increase	6.23495e-08	8.06319	Increase	1.0115e-08
8012349	PER1	5.10903	Increase	1.36118e-05	7.8825	Increase	2.01459e-06
8123936	NEDD9	5.05946	Increase	1.40815e-07	7.08152	Increase	3.5976e-08
8129562	CTGF	5.025	Increase	3.22265e-05	6.20213	Increase	1.38249e-05
8068022	MIR155	5.00628	Increase	0.000295437	2.40214	Increase	0.0302461
8094169	CPEB2	4.96798	Increase	1.06739e-06	2.96071	Increase	3.34094e-05
7952313	MIRLET7A2	4.9586	Increase	0.00182773	1.86567	Increase	0.292391
8024485	GADD45B	4.78207	Increase	1.4412e-07	5.81122	Increase	6.87937e-08
8042144	REL	4.76047	Increase	2.52527e-06	2.87291	Increase	7.74439e-05
8055688	RND3	4.59981	Increase	8.27541e-07	2.54585	Increase	6.06832e-05
7969576	MIR17HG	4.46923	Increase	2.18158e-05	2.48832	Increase	0.00157538
8095736	AREG	4.43932	Increase	8.01312e-06	1.21362	Increase	0.55077
8137526	INSIG1	4.43839	Increase	7.27865e-07	5.49013	Increase	3.06109e-07
8056784	DLX2	4.41813	Increase	5.90285e-06	6.59898	Increase	9.17452e-07
7936242	ITPRIP	4.41289	Increase	1.75916e-07	4.21472	Increase	3.24573e-07
7923753	NUAK2	4.37978	Increase	3.36821e-06	4.92669	Increase	1.95267e-06
8148304	TRIB1	4.35842	Increase	1.94417e-07	4.2511	Increase	3.24573e-07
8141016	TFPI2	4.29427	Increase	5.70555e-05	1.34817	Increase	0.418372
8100994	CXCL2	4.27846	Increase	0.000256544	1.89446	Increase	0.0828759
8004694	CYB5D1	4.26352	Increase	3.30088e-05	1.56571	Increase	0.131147
7921909	C1orf110	4.21681	Increase	0.0124663	1.93541	Increase	0.368622
8130556	SOD2	4.20072	Increase	9.11549e-05	1.41076	Increase	0.355472
8072314	LIF	4.09668	Increase	0.00037459	2.96391	Increase	0.00375095
8026163	IER2	4.00266	Increase	5.93429e-06	4.52806	Increase	3.1233e-06
8172266	MIR221	3.99374	Increase	0.00127884	2.89082	Increase	0.0114226
7900146	ZC3H12A	3.95605	Increase	2.71013e-06	5.57689	Increase	4.6687e-07
8086330	CSRNP1	3.95326	Increase	2.8652e-05	6.11297	Increase	3.1021e-06
8019576	KRTAP2-4	3.9165	Increase	5.25518e-06	2.09043	Increase	0.0011107
8039484	IL11	3.90557	Increase	0.0001008	3.83566	Increase	0.000143931
7972217	SPRY2	3.86226	Increase	1.67639e-07	2.41353	Increase	7.14978e-06
8004360	KCTD11	3.77326	Increase	4.27701e-06	5.85912	Increase	4.6687e-07
8081386	NFKBIZ	3.61993	Increase	0.0075711	4.88768	Increase	0.00248063
8023220	SMAD7	3.61459	Increase	7.65162e-06	4.71842	Increase	1.83358e-06
8025828	LDLR	3.59188	Increase	2.9319e-06	4.38092	Increase	9.2823e-07
8005707	MAP2K3	3.58491	Increase	1.71293e-06	3.52218	Increase	1.95267e-06
8025402	ANGPTL4	3.57195	Increase	0.00191883	3.3654	Increase	0.00377015
8006433	CCL2	3.57119	Increase	3.64497e-05	2.17193	Increase	0.00265613
8097461	CCRN4L	3.5649	Increase	2.85958e-05	4.34722	Increase	9.68099e-06
7916609	JUN	3.55121	Increase	2.94252e-06	3.18366	Increase	7.12879e-06
7902227	GADD45A	3.51661	Increase	0.000211579	1.8734	Increase	0.0393578
8122807	AKAP12	3.50765	Increase	1.33056e-05	2.52753	Increase	0.000220344
7900365	MFSD2A	3.43988	Increase	1.46215e-05	1.6716	Increase	0.0170082
8031047	MYADM	3.42495	Increase	0.000103714	4.29116	Increase	3.34094e-05
8077499	LOH3CR2A	3.42103	Increase	0.000770198	3.8331	Increase	0.000506013
8067040	NFATC2	3.42064	Increase	0.000125681	2.00035	Increase	0.0127842
8037374	PLAUR	3.4131	Increase	1.04774e-06	2.24988	Increase	3.97619e-05
8041048	FOSL2	3.3962	Increase	6.00123e-06	3.01242	Increase	1.7878e-05
8096050	FGF5	3.39269	Increase	1.09839e-06	1.5695	Increase	0.00470735
8036902	SERTAD1	3.36556	Increase	3.22265e-05	4.02086	Increase	1.18551e-05
8154233	CD274	3.35766	Increase	8.23443e-05	5.01399	Increase	8.70676e-06
7990345	SEMA7A	3.35461	Increase	3.72206e-05	2.02484	Increase	0.00377164
8092691	BCL6	3.34781	Increase	2.90342e-06	3.81527	Increase	1.28835e-06
8113709	LOX	3.32522	Increase	0.000390841	1.27405	Increase	0.563569
8083569	TIPARP	3.30641	Increase	6.00123e-06	1.97143	Increase	0.000871851
7927631	DKK1	3.30172	Increase	1.99914e-05	1.6296	Increase	0.0236171
8073007	MAFF	3.28358	Increase	0.00328618	3.66664	Increase	0.00235954
8049528	LRRFIP1	3.27084	Increase	0.000176857	1.74515	Increase	0.0488445
7926531	ARL5B	3.25583	Increase	6.65186e-06	1.86112	Increase	0.00172477
7924029	LAMB3	3.20596	Increase	0.00141632	1.13684	Increase	0.826904
7906863	UAP1	3.20149	Increase	2.85958e-05	3.22951	Increase	3.34094e-05
8123678	C6orf145	3.18145	Increase	7.87406e-06	2.75543	Increase	3.17469e-05
7952601	ETS1	3.08493	Increase	2.90342e-06	2.26785	Increase	4.85068e-05
8166469	SAT1	3.08122	Increase	3.10905e-05	2.29303	Increase	0.000506013
8139207	INHBA	3.06953	Increase	2.33632e-06	1.88643	Increase	0.000338515
7956287	NAB2	3.03476	Increase	2.28329e-05	2.92992	Increase	3.67552e-05
7912102	KLHL21	3.01589	Increase	0.000101398	1.90994	Increase	0.00845427
8163002	KLF4	3.00628	Increase	0.000221658	2.46097	Increase	0.0014456
7975626	C14orf43	2.98276	Increase	0.00044723	2.11451	Increase	0.0100807
8040473	RHOB	2.96243	Increase	0.000102101	2.56625	Increase	0.000440861
8116983	CD83	2.94592	Increase	0.000622827	2.22061	Increase	0.0080961
8092726	CLDN1	2.93075	Increase	0.000131537	1.91702	Increase	0.00857194
8077490	LMCD1	2.91737	Increase	3.22265e-05	3.23295	Increase	1.84861e-05
8114797	SPRY4	2.91535	Increase	0.00124343	5.09273	Increase	5.16766e-05
7899502	RNU11	2.91209	Increase	0.000734503	1.77563	Increase	0.0606559
7979204	FERMT2	2.89734	Increase	1.22948e-05	2.42281	Increase	7.16185e-05
8149264	PPP1R3B	2.89419	Increase	0.000102039	2.7752	Increase	0.000189746
7962000	PTHLH	2.86548	Increase	5.76626e-05	2.31998	Increase	0.000483066
8084206	B3GNT5	2.86185	Increase	0.000304443	1.73906	Increase	0.0374524
8132725	UPP1	2.82199	Increase	0.00571337	2.10247	Increase	0.0597391
8147721	FLJ45248	2.80677	Increase	0.00114555	2.74291	Increase	0.00176602
8086341	XIRP1	2.80241	Increase	0.000215599	1.98502	Increase	0.00680998
8068593	ETS2	2.79436	Increase	7.55409e-05	2.29691	Increase	0.000557248
8058390	RAPH1	2.79383	Increase	3.28677e-05	1.97359	Increase	0.00126219
8117045	RBM24	2.78111	Increase	0.000388084	1.625	Increase	0.0747346
8058477	KLF7	2.77019	Increase	5.97925e-05	3.25211	Increase	2.14883e-05
8114010	IRF1	2.76815	Increase	0.00025018	2.5039	Increase	0.000763473
8071559	SDF2L1	2.75866	Increase	0.000377982	8.65718	Increase	7.99679e-07
7902687	CYR61	2.75798	Increase	0.000770198	3.97808	Increase	7.74439e-05
8122457	STX11	2.75696	Increase	2.75039e-05	2.01161	Increase	0.00075994
8130505	EZR	2.71926	Increase	2.66072e-05	1.60271	Increase	0.0117463
7954511	STK38L	2.70089	Increase	4.84637e-05	1.3692	Increase	0.141882
7907160	ATP1B1	2.68986	Increase	0.000103714	1.73458	Increase	0.0119281
8030128	PPP1R15A	2.68345	Increase	1.20954e-05	3.35538	Increase	2.28052e-06
8063386	CEBPB	2.68068	Increase	1.46215e-05	2.48556	Increase	3.64433e-05
8070557	ZNF295	2.65543	Increase	7.60396e-05	3.97153	Increase	4.52587e-06
7995895	HERPUD1	2.644	Increase	9.45911e-05	5.78667	Increase	7.78683e-07
7949754	CLCF1	2.64145	Increase	4.518e-06	2.02123	Increase	8.25625e-05
7930074	NFKB2	2.62934	Increase	6.47787e-05	2.04153	Increase	0.000992881
7945781	PHLDA2	2.62039	Increase	0.000237772	2.24759	Increase	0.00125447
8013329	SNORD3A	2.6069	Increase	0.0185382	1.98318	Increase	0.143476
8021653	SERPINB8	2.58638	Increase	0.000211579	2.70113	Increase	0.00019411
7926037	PFKFB3	2.5786	Increase	0.000119218	3.75195	Increase	8.70676e-06
7906919	RGS4	2.56606	Increase	9.80876e-06	1.24909	Increase	0.198377
7917516	GBP1	2.56221	Increase	3.85728e-06	1.99063	Increase	6.582e-05
8015206	KRTAP2-1	2.5599	Increase	5.97925e-05	1.52173	Increase	0.0309238
8158147	SLC25A25	2.556	Increase	0.000390841	2.77859	Increase	0.000268994
8081645	C3orf52	2.54625	Increase	0.000369145	1.72555	Increase	0.0233397
8137670	PDGFA	2.54209	Increase	0.00103728	3.98264	Increase	5.21039e-05
8040103	ID2	2.52088	Increase	0.000292961	13.3785	Increase	6.87937e-08
8068496	SIM2	2.51137	Increase	7.47507e-06	1.58746	Increase	0.00276272
8164196	LOC51145	2.50071	Increase	0.000698246	1.63642	Increase	0.0590626
7995258	ZNF267	2.48913	Increase	0.00102387	2.42303	Increase	0.0016911
8020455	GATA6	2.4869	Increase	5.85974e-05	2.0735	Increase	0.000484569
8024228	MIDN	2.47626	Increase	2.66072e-05	3.04621	Increase	4.97928e-06
8101304	RASGEF1B	2.47318	Increase	0.00156334	1.32623	Increase	0.415597
8091411	TM4SF1	2.47231	Increase	0.000132339	1.31413	Increase	0.243113
7919751	MCL1	2.46533	Increase	2.42978e-05	1.96339	Increase	0.000353067
8052669	SERTAD2	2.45938	Increase	8.87402e-05	2.95934	Increase	2.25704e-05
8047086	NAB1	2.45548	Increase	0.00037188	2.34303	Increase	0.000751805
8131143	LFNG	2.45342	Increase	2.18772e-05	1.35954	Increase	0.0667342
7933084	NAMPT	2.4491	Increase	3.88376e-05	1.93659	Increase	0.000639896
8049657	ASB1	2.44795	Increase	0.00041728	2.34498	Increase	0.000828771
8083876	SKIL	2.43918	Increase	2.75039e-05	2.34727	Increase	4.85068e-05
8070182	RCAN1	2.42018	Increase	0.000910205	1.212	Increase	0.580694
7966052	CRY1	2.41747	Increase	0.00632881	2.04421	Increase	0.0335672
8029580	RELB	2.40046	Increase	0.0018694	2.29884	Increase	0.00375095
7914467	SPOCD1	2.39803	Increase	0.00359407	1.85371	Increase	0.0453187
8009517	SOX9	2.37556	Increase	0.0001008	1.93304	Increase	0.00117932
8119712	SRF	2.37528	Increase	6.4694e-05	2.61876	Increase	3.34094e-05
7935425	RRP12	2.3747	Increase	0.000421743	1.7677	Increase	0.0120988
7957260	GLIPR1	2.37361	Increase	0.0002394	1.82603	Increase	0.00534935
7963786	ITGA5	2.37133	Increase	1.8401e-05	1.36707	Increase	0.044995
8135585	LOC100128868	2.37111	Increase	0.00909842	3.67944	Increase	0.00064705
7947230	BDNF	2.37021	Increase	0.0001008	2.51857	Increase	7.17545e-05
8162276	NFIL3	2.3521	Increase	0.00089879	2.19543	Increase	0.00230176
8156571	MIR27B	2.34611	Increase	0.0426096	1.30596	Increase	0.695816
8095697	CXCL1	2.32028	Increase	0.000694527	2.56705	Increase	0.000374995
8108631	VTRNA1-3	2.31868	Increase	0.0315146	1.66346	Increase	0.312872
8091658	CCNL1	2.31762	Increase	0.00247362	2.40441	Increase	0.00246594
7972713	EFNB2	2.31576	Increase	8.37391e-06	3.1271	Increase	7.78683e-07
8131996	CREB5	2.27968	Increase	0.00245934	1.81992	Increase	0.0279459
7980051	C14orf43	2.27886	Increase	0.00159928	2.68005	Increase	0.000531438
7919743	ADAMTSL4	2.27576	Increase	0.035354	2.03857	Increase	0.116271
8151334	MSC	2.2737	Increase	0.000118239	1.75033	Increase	0.00340794
7928429	PLAU	2.26479	Increase	0.00152593	1.24274	Increase	0.514397
8025601	ICAM1	2.25509	Increase	0.00115651	1.43102	Increase	0.17425
7926900	MAP3K8	2.25407	Increase	0.000212426	2.4879	Increase	0.000102955
8044499	SLC20A1	2.25077	Increase	0.000104191	1.57576	Increase	0.0115814
7963187	LIMA1	2.2487	Increase	0.000545855	1.62733	Increase	0.0265421
7970828	OK/SW-CL.58	2.24746	Increase	0.000643116	1.82989	Increase	0.00784946
8129560	CTAGE4	2.23642	Increase	0.00672755	1.23113	Increase	0.631447
7947248	KIF18A	2.22431	Increase	0.0001563	2.08682	Increase	0.000422719
8026564	KLF2	2.22379	Increase	0.000150958	2.68051	Increase	3.38341e-05
7906107	SEMA4A	2.20693	Increase	0.0139961	2.13262	Increase	0.0278309
8147573	OSR2	2.20139	Increase	0.00407604	2.13498	Increase	0.00781307
8004331	ACAP1	2.18378	Increase	0.00212416	2.41014	Increase	0.00115029
8126666	NFKBIE	2.17636	Increase	0.00666366	2.04856	Increase	0.0159393
8105067	PTGER4	2.17302	Increase	0.000169026	1.45522	Increase	0.0412425
8010778	CSNK1D	2.17019	Increase	0.0132807	1.95643	Increase	0.0465223
8135990	FLNC	2.16621	Increase	0.000230253	1.7348	Increase	0.00435937
8068105	BACH1	2.16263	Increase	6.58819e-06	1.54338	Increase	0.0010042
8123644	TUBB2A	2.1557	Increase	8.06003e-05	1.65923	Increase	0.00294583
7964460	DDIT3	2.15334	Increase	0.00233044	6.48084	Increase	1.8379e-06
8096635	NFKB1	2.14978	Increase	0.000873856	1.60768	Increase	0.0315495
8139488	IGFBP3	2.14332	Increase	0.00619234	1.71061	Increase	0.0691767
7924450	DUSP10	2.13858	Increase	0.00215404	2.41446	Increase	0.000937036
8098263	PALLD	2.13103	Increase	8.68588e-05	1.61215	Increase	0.00438017
8115732	LOC100133106	2.12699	Increase	0.0348071	2.56624	Increase	0.0164468
7965040	PHLDA1	2.12504	Increase	0.000339941	1.61635	Increase	0.0124396
7922162	SLC19A2	2.11937	Increase	0.000826751	2.69013	Increase	0.000111499
7972745	IRS2	2.0966	Increase	0.000292495	1.54426	Increase	0.0185979
7922610	ABL2	2.09417	Increase	1.46215e-05	1.8273	Increase	0.000102261
8057887	STK17B	2.08748	Increase	0.000304766	1.54125	Increase	0.0192364
8000028	DCUN1D3	2.08561	Increase	0.0018694	1.86285	Increase	0.00855209
8156573	MIR24-1	2.08265	Increase	0.0386919	1.90462	Increase	0.11854
8083677	SCHIP1	2.07703	Increase	0.000555037	1.48579	Increase	0.0481288
7906085	LMNA	2.07196	Increase	0.000493151	1.16603	Increase	0.555722
8049532	LRRFIP1	2.06921	Increase	0.00632271	1.64873	Increase	0.0774211
8089464	LOC151760	2.06273	Increase	0.036866	1.09734	Increase	0.893378
8156569	MIR23B	2.05874	Increase	0.0161262	1.71153	Increase	0.112449
8016194	MAP3K14	2.05864	Increase	0.00904298	2.54245	Increase	0.00215799
8057620	COL5A2	2.05516	Increase	0.00183203	1.24638	Increase	0.442634
8063209	LOC100131496	2.05361	Increase	0.000866528	1.16298	Increase	0.593215
7923659	PPP1R15B	2.0518	Increase	0.000216834	1.87278	Increase	0.00086884
7915609	TCTEX1D4	2.0492	Increase	0.0174091	1.50528	Increase	0.27377
8094938	NIPAL1	2.04366	Increase	0.00883497	1.66335	Increase	0.0846545
8054377	FHL2	2.04153	Increase	0.000134125	1.55736	Increase	0.00764097
8036936	LOC100130713	2.0401	Increase	0.00605558	1.41414	Increase	0.260929
8115851	STC2	2.0377	Increase	0.024284	1.19824	Increase	0.725048
7931754	IDI1	2.02756	Increase	0.0235975	2.86936	Increase	0.0026936
7962579	AMIGO2	2.02336	Increase	0.00062085	1.32712	Increase	0.181017
8091037	PRR23A	2.02239	Increase	0.0238271	1.12898	Increase	0.826904
7954469	RASSF8	2.02148	Increase	0.000146362	1.56542	Increase	0.00678947
8146967	CRISPLD1	2.01085	Increase	0.00850411	1.38103	Increase	0.328182
8150537	SLC20A2	2.00646	Increase	0.00089537	1.57079	Increase	0.0244863
7984540	KIF23	2.00484	Increase	0.0171288	2.03706	Increase	0.0229795
8017476	CSH2	2.00421	Increase	0.00752764	1.28439	Increase	0.471216
7925161	IRF2BP2	2.00154	Increase	6.91818e-05	1.59092	Increase	0.0022938
8034837	DNAJB1	1.99469	Increase	0.0263299	1.76418	Increase	0.111852
8077786	IRAK2	1.98357	Increase	0.00883497	1.46277	Increase	0.214514
8163637	TNC	1.98008	Increase	0.00347213	1.4799	Increase	0.117839
7917151	NEXN	1.9743	Increase	0.0126429	1.18715	Increase	0.682247
7912692	HSPB7	1.97132	Increase	0.00253899	1.25416	Increase	0.415628
8167006	RP2	1.96312	Increase	0.010297	1.49235	Increase	0.188732
8084739	FLJ42393	1.95991	Increase	0.0219245	1.615	Increase	0.161945
8131091	MAFK	1.95647	Increase	0.00304825	2.3961	Increase	0.000557248
7899343	GPR3	1.95464	Increase	0.00244212	-1.55985	Increase	0.0465223
8050240	ODC1	1.94621	Increase	0.000399339	2.17811	Increase	0.000144009
7959102	HSPB8	1.94031	Increase	0.000632258	1.62308	Increase	0.00869617
8015218	KRTAP4-7	1.94	Increase	0.0107013	1.22002	Increase	0.596988
8015230	KRTAP4-12	1.93875	Increase	0.00103728	1.26594	Increase	0.297931
8020220	TUBB6	1.93667	Increase	0.000368577	2.03517	Increase	0.0002745
8142136	FLJ36031	1.92326	Increase	4.02473e-05	1.07168	Increase	0.71801
8007115	KRTAP4-9	1.92233	Increase	0.00096571	1.37233	Increase	0.114487
8139456	SNORA9	1.9129	Increase	0.00601228	1.5587	Increase	0.0764914
8061940	C20orf144	1.9078	Increase	0.00175822	1.16789	Increase	0.574813
8097256	FGF2	1.90697	Increase	0.00413226	1.16626	Increase	0.63464
7925954	NET1	1.90429	Increase	0.00224825	1.14512	Increase	0.650683
8111941	HMGCS1	1.89662	Increase	0.00103728	2.26103	Increase	0.000195907
7928444	VCL	1.89555	Increase	0.0035601	1.37472	Increase	0.19453
7929750	ENTPD7	1.89325	Increase	8.06003e-05	1.44181	Increase	0.0080961
8101000	MTHFD2L	1.89069	Increase	0.0219172	1.10884	Increase	0.834086
7923183	ZNF281	1.88738	Increase	0.000339941	2.12797	Increase	0.000102261
8043621	ARID5A	1.88658	Increase	0.000399339	2.30182	Increase	5.21039e-05
8138922	KBTBD2	1.88596	Increase	0.00299234	2.0512	Increase	0.00161542
8150592	CEBPD	1.88253	Increase	0.00150042	2.09332	Increase	0.000600659
8029710	VASP	1.8787	Increase	0.000452629	1.52531	Increase	0.0115814
8149705	MIR320A	1.87573	Increase	0.0136828	1.2748	Increase	0.491934
8065353	THBD	1.87192	Increase	0.000826751	1.29547	Increase	0.187528
7905428	TUFT1	1.86274	Increase	0.000409387	2.30807	Increase	4.57682e-05
8110618	ARPP19	1.86229	Increase	0.0384059	1.11256	Increase	0.847015
8172088	BCOR	1.86071	Increase	0.00740213	3.01836	Increase	0.000123614
8044301	ANKRD57	1.85913	Increase	0.00305869	1.74029	Increase	0.00941938
8083616	MLF1	1.85845	Increase	0.00864227	2.01069	Increase	0.00567005
7961891	BHLHE41	1.85718	Increase	0.00802721	1.86941	Increase	0.0108417
8028908	ITPKC	1.85258	Increase	0.00245702	1.62043	Increase	0.0175518
7963774	ZNF385A	1.84229	Increase	0.00958528	1.51449	Increase	0.112898
8029465	BCL3	1.83814	Increase	0.000165286	2.76351	Increase	2.5248e-06
8119898	VEGFA	1.83783	Increase	0.0409056	2.41597	Increase	0.00826018
8116910	HIVEP1	1.83006	Increase	0.000770198	1.60129	Increase	0.00680776
8154381	C9orf150	1.82852	Increase	0.00220699	1.21995	Increase	0.413718
8047217	COQ10B	1.82094	Increase	0.0031561	1.61987	Increase	0.0185542
7953291	CD9	1.8174	Increase	0.0129035	1.48967	Increase	0.145742
8003298	SLC7A5	1.81677	Increase	0.0405909	3.10684	Increase	0.00105102
8153322	ARC	1.81457	Increase	0.026124	1.03038	Increase	0.959478
8006736	DUSP14	1.8133	Increase	0.00313522	1.59482	Increase	0.0217134
8107673	GRAMD3	1.81229	Increase	0.00696217	1.41719	Increase	0.158639
8053668	EIF2AK3	1.80531	Increase	0.00396001	2.10291	Increase	0.000953858
8024391	DOT1L	1.80482	Increase	0.00257292	1.71531	Increase	0.00699315
7986446	ALDH1A3	1.80194	Increase	0.000509318	1.2958	Increase	0.120381
8036908	SERTAD3	1.80088	Increase	0.00892384	2.66747	Increase	0.000291383
8073960	PIM3	1.80083	Increase	0.000330176	1.35094	Increase	0.0465223
7953274	KCNA1	1.79852	Increase	0.0254857	1.10025	Increase	0.841091
8018439	H3F3B	1.79655	Increase	0.000825411	1.45456	Increase	0.0247932
8107887	CSF2	1.79585	Increase	0.0417406	2.21879	Increase	0.0124396
7917338	BCL10	1.78434	Increase	0.00406037	1.82263	Increase	0.00442803
8020179	CHMP1B	1.78095	Increase	0.00247486	3.53647	Increase	4.77349e-06
7941599	NPAS4	1.776	Increase	0.0203273	1.41902	Increase	0.248802
8026513	TPM4	1.77565	Increase	0.00247486	1.38133	Increase	0.103975
7909332	CD55	1.77208	Increase	0.00119387	1.38677	Increase	0.0610028
7977046	TNFAIP2	1.77168	Increase	0.0327373	1.99742	Increase	0.0183515
7909225	DYRK3	1.77037	Increase	0.00756403	1.46963	Increase	0.0973908
7997733	FOXC2	1.76801	Increase	0.00582845	2.20439	Increase	0.000705846
8161648	KLF9	1.76621	Increase	0.0130956	2.39173	Increase	0.000938056
8066513	SDC4	1.76082	Increase	0.00328618	1.94409	Increase	0.00134092
8019709	RNU2-1	1.75889	Increase	0.0464013	1.34295	Increase	0.464374
8143341	JHDM1D	1.75542	Increase	0.0377361	1.96262	Increase	0.0237851
8129558	OR2A4	1.75338	Increase	0.0241454	1.68713	Increase	0.0564614
8081590	PHLDB2	1.74848	Increase	0.00864227	1.60463	Increase	0.0348207
8143633	OR2A7	1.73945	Increase	0.0193123	1.62968	Increase	0.0602157
8172654	LOC158572	1.73606	Increase	0.0367876	1.10677	Increase	0.831765
7974621	ARID4A	1.73547	Increase	0.00407604	1.64553	Increase	0.011383
7992828	IL32	1.73324	Increase	0.0474924	1.39179	Increase	0.37887
8088680	C3orf64	1.73153	Increase	0.00608133	1.05528	Increase	0.883941
7976567	BDKRB1	1.73032	Increase	0.00793946	1.13785	Increase	0.678162
8126086	TMEM217	1.72929	Increase	0.0202118	1.51224	Increase	0.124398
8041206	LBH	1.72508	Increase	0.00192228	1.68869	Increase	0.0035689
8035445	JUND	1.71639	Increase	0.00165827	2.05404	Increase	0.000231805
8015221	KRTAP4-11	1.71494	Increase	0.0312244	1.22389	Increase	0.591613
7905116	PLEKHO1	1.70862	Increase	0.00503875	1.23492	Increase	0.369803
7983763	MAPK6	1.70859	Increase	0.00159928	1.19831	Increase	0.365711
8037513	EXOC3L2	1.70799	Increase	0.0433767	1.21489	Increase	0.640574
7923386	LMOD1	1.70627	Increase	0.0180566	2.28072	Increase	0.00138491
7969677	MBNL2	1.70319	Increase	0.00141632	1.30684	Increase	0.119689
8067113	ZNF217	1.70119	Increase	0.00647	1.22903	Increase	0.407572
7979813	ZFP36L1	1.69974	Increase	0.000169026	1.56787	Increase	0.000871851
8162624	C9orf21	1.69748	Increase	0.0413565	1.62605	Increase	0.106917
7974461	LGALS3	1.69704	Increase	0.00403446	1.32019	Increase	0.173873
8018494	TRIM47	1.685	Increase	0.0297858	1.41833	Increase	0.241514
7972750	COL4A1	1.68229	Increase	0.00661058	1.10815	Increase	0.732573
7915392	HIVEP3	1.677	Increase	0.0446698	1.52224	Increase	0.179366
8164165	HSPA5	1.67529	Increase	0.00642543	1.92882	Increase	0.00156965
7934979	ANKRD1	1.67358	Increase	0.000466682	1.90343	Increase	9.64238e-05
8106280	HMGCR	1.67274	Increase	0.00288309	1.46671	Increase	0.0278189
8119088	CDKN1A	1.67266	Increase	0.0017098	1.52026	Increase	0.0100999
7942439	RELT	1.66944	Increase	0.0147316	1.90329	Increase	0.00516737
8025053	TNFSF9	1.66811	Increase	0.00992309	1.38277	Increase	0.149261
7912706	EPHA2	1.6624	Increase	0.000860328	1.50385	Increase	0.00607622
8040211	KLF11	1.66135	Increase	0.00830155	1.56117	Increase	0.0270159
7942409	P2RY6	1.65925	Increase	0.00407604	1.11761	Increase	0.665568
8003611	FAM57A	1.65639	Increase	0.00130059	1.56006	Increase	0.00453752
8064978	JAG1	1.65575	Increase	0.00305725	1.21333	Increase	0.344054
8130211	SYNE1	1.65451	Increase	0.00589663	1.19593	Increase	0.453851
7965918	NT5DC3	1.6535	Increase	0.00252734	1.98259	Increase	0.000322727
8155327	ALDH1B1	1.65158	Increase	0.0204953	1.82705	Increase	0.0104507
8036207	NFKBID	1.6505	Increase	0.0133215	1.57628	Increase	0.0359492
7902592	ARID3B	1.64925	Increase	0.0195595	1.12495	Increase	0.738257
8107100	RGMB	1.6481	Increase	0.00670962	1.68035	Increase	0.00773228
8136918	ZYX	1.6475	Increase	0.00143251	1.49563	Increase	0.00925292
7939365	FJX1	1.64384	Increase	0.00536122	1.21701	Increase	0.375272
7992795	THOC6	1.64259	Increase	0.0259381	2.02158	Increase	0.00465441
8096489	PDLIM5	1.64015	Increase	0.00562456	1.51368	Increase	0.0243831
7898278	SPEN	1.63925	Increase	0.00403446	1.4292	Increase	0.0434182
7924619	ENAH	1.63896	Increase	0.00115651	1.14523	Increase	0.471216
8155849	ANXA1	1.63694	Increase	0.00955366	1.031	Increase	0.935899
7927814	SIRT1	1.63406	Increase	0.00328618	1.68333	Increase	0.00298157
7933877	JMJD1C	1.63251	Increase	0.00902978	1.35548	Increase	0.151069
7927146	CSGALNACT2	1.62352	Increase	0.0248735	1.53373	Increase	0.0761248
7923967	YOD1	1.62252	Increase	0.00158712	1.22024	Increase	0.243547
8008208	NXPH3	1.62192	Increase	0.0101991	1.01421	Increase	0.974277
8085628	ANKRD28	1.61892	Increase	0.000390841	1.13812	Increase	0.39889
7973894	RPL23AP71	1.61456	Increase	0.0353122	-1.15779	Decrease	0.68733
8109629	FABP6	1.61318	Increase	0.0445828	1.09661	Increase	0.832312
8108905	KCTD16	1.61293	Increase	0.0304195	1.00856	Increase	0.988159
8157324	RGS3	1.61187	Increase	0.0126536	1.59464	Increase	0.0217134
7965112	PAWR	1.60285	Increase	0.00183592	1.18651	Increase	0.33794
8167763	TSPYL2	1.60262	Increase	0.0496467	1.40194	Increase	0.277514
8170119	FHL1	1.60126	Increase	0.0170686	1.15847	Increase	0.617096
8004508	SNORA67	1.59263	Increase	0.0485314	1.6166	Increase	0.0767292
8136936	CTAGE6	1.58944	Increase	0.0467461	1.22919	Increase	0.552884
7965094	E2F7	1.5893	Increase	0.0036306	1.32936	Increase	0.0886246
8174474	ACSL4	1.58799	Increase	0.0291906	1.2425	Increase	0.460525
8024537	TLE6	1.58768	Increase	0.0312371	-1.0117	Decrease	0.983304
7923378	CSRP1	1.58753	Increase	0.00569155	1.57932	Increase	0.00863822
8094599	KLF3	1.58529	Increase	0.00522006	1.61593	Increase	0.00559476
8116591	FOXC1	1.58307	Increase	0.0110586	1.61901	Increase	0.0120045
7979196	GNPNAT1	1.58078	Increase	0.0273048	1.18128	Increase	0.591613
8034276	ZNF653	1.57706	Increase	0.0195601	1.26294	Increase	0.35387
7982377	GREM1	1.57692	Increase	0.00532994	1.56653	Increase	0.00832029
7961097	FLJ46363	1.57635	Increase	0.0178565	1.2312	Increase	0.41408
8178586	LY6G6C	1.57422	Increase	0.0236193	1.19203	Increase	0.543191
8053882	DUSP2	1.57419	Increase	0.0406221	1.91428	Increase	0.00869617
8133176	RABGEF1	1.57199	Increase	0.0147316	1.38775	Increase	0.118155
8102440	ARSJ	1.57174	Increase	0.0107639	1.55798	Increase	0.0178952
8099897	UGDH	1.56991	Increase	0.00678999	1.53632	Increase	0.0133251
7943803	DIXDC1	1.56902	Increase	0.0372062	1.02641	Increase	0.956089
8032718	DAPK3	1.56844	Increase	0.00396001	1.85005	Increase	0.000506013
8084634	DNAJB11	1.56749	Increase	0.00287014	2.87431	Increase	3.12165e-06
7951545	EXPH5	1.56664	Increase	0.0224789	-1.00023	Decrease	0.999386
8092849	ATP13A3	1.56628	Increase	0.0271415	1.19523	Increase	0.546223
7921228	ETV3	1.56376	Increase	0.0176037	1.38492	Increase	0.129119
8107897	PDLIM4	1.5624	Increase	0.0272814	1.61708	Increase	0.0295075
8137802	LOC401296	1.56083	Increase	0.0497175	1.27089	Increase	0.457628
7920271	S100A4	1.55936	Increase	0.0447966	1.24243	Increase	0.499837
7984079	TPM1	1.55762	Increase	0.0175933	1.35751	Increase	0.156268
8108099	SEC24A	1.55701	Increase	0.00209184	1.326	Increase	0.0514695
8135514	IFRD1	1.5563	Increase	0.0132144	1.56522	Increase	0.0183676
8155547	LOC442421	1.55361	Increase	0.0198228	1.18305	Increase	0.535844
8019018	CBX4	1.55358	Increase	0.00287014	2.02783	Increase	8.71376e-05
8023549	RAX	1.55307	Increase	0.00494566	1.40106	Increase	0.0369825
8121825	RNF217	1.55254	Increase	0.0477327	1.24869	Increase	0.491199
8156826	TGFBR1	1.55083	Increase	0.00380323	1.20165	Increase	0.311159
7939492	AG2	1.55009	Increase	0.0267897	1.20238	Increase	0.517432
8011320	OR1D5	1.54999	Increase	0.0394889	1.16134	Increase	0.653594
8125042	LY6G6C	1.54991	Increase	0.00333079	1.11977	Increase	0.583052
8105302	FST	1.54879	Increase	0.0291911	1.20815	Increase	0.513039
8113094	POU5F2	1.54768	Increase	0.0213298	-1.0198	Decrease	0.962757
8035380	IL12RB1	1.54703	Increase	0.0325197	1.10719	Increase	0.767391
8023995	FSTL3	1.54629	Increase	0.0243159	1.57693	Increase	0.0306993
8174361	TSC22D3	1.54562	Increase	0.00956915	1.3399	Increase	0.117931
7998978	ZNF597	1.54382	Increase	0.0293045	1.76799	Increase	0.00950314
8032365	KLF16	1.53946	Increase	0.00709385	1.84746	Increase	0.00075796
8149849	GNRH1	1.53917	Increase	0.0244883	1.02781	Increase	0.946099
8129937	CITED2	1.5382	Increase	0.00247486	1.65264	Increase	0.00103116
8100382	CHIC2	1.53742	Increase	0.0420125	1.31465	Increase	0.32503
7955606	C12orf44	1.534	Increase	0.0101059	1.87009	Increase	0.000939105
8066189	GHRH	1.52899	Increase	0.0419282	-1.09154	Decrease	0.816569
8147206	RIPK2	1.52859	Increase	0.0117865	1.48341	Increase	0.0276906
7992967	VASN	1.52842	Increase	0.0113755	1.79919	Increase	0.00172222
7986359	IGF1R	1.52457	Increase	0.0426593	1.06443	Increase	0.876592
7917604	ZNF644	1.52351	Increase	0.0128921	1.18537	Increase	0.457101
8042830	MTHFD2	1.5228	Increase	0.00618192	2.43293	Increase	2.19868e-05
7992125	SOX8	1.51864	Increase	0.0394897	1.07726	Increase	0.842024
8176191	HMGN1	1.51603	Increase	0.0183816	1.23264	Increase	0.355887
8120431	PTP4A1	1.51575	Increase	0.00623382	1.39584	Increase	0.0351099
8149733	TNFRSF10B	1.51548	Increase	0.0148718	1.15697	Increase	0.550429
7973067	PNP	1.51473	Increase	0.0214492	1.54205	Increase	0.0264277
8018864	SOCS3	1.51288	Increase	0.00403631	2.7606	Increase	3.21635e-06
8089112	FILIP1L	1.5119	Increase	0.00285298	1.30351	Increase	0.0621089
8136981	ARHGEF35	1.51032	Increase	0.044439	-1.24513	Decrease	0.444334
7905365	PIP5K1A	1.50788	Increase	0.00840058	1.93497	Increase	0.000353067
8108050	TCF7	1.50517	Increase	0.0297858	1.09752	Increase	0.768547
8099340	WDR1	1.50487	Increase	0.0115404	1.2647	Increase	0.223065
7941457	CCDC85B	1.50447	Increase	0.0452128	1.26482	Increase	0.399431
7926150	USP6NL	1.5006	Increase	0.0159043	1.06093	Increase	0.843556
8024898	FEM1A	1.49773	Increase	0.0432938	-1.03691	Decrease	0.931036
8105862	CDK7	1.49597	Increase	0.00947985	1.52139	Increase	0.0107985
8072413	SMTN	1.49574	Increase	0.0234541	1.3014	Increase	0.221513
7924526	TP53BP2	1.49455	Increase	0.00647846	1.30507	Increase	0.0937754
8063410	PARD6B	1.49058	Increase	0.0221362	1.18942	Increase	0.471299
7920258	S100A6	1.49045	Increase	0.0191313	1.18289	Increase	0.474233
7897460	SLC25A33	1.48859	Increase	0.025572	2.40967	Increase	0.000131922
8118794	HMGA1	1.48798	Increase	0.0431154	1.33396	Increase	0.245156
8059996	PER2	1.48691	Increase	0.0130956	1.78155	Increase	0.00140486
7996286	TK2	1.48592	Increase	0.0225059	1.05443	Increase	0.869718
8114443	ETF1	1.48488	Increase	0.019102	1.38994	Increase	0.0767292
7911403	TNFRSF18	1.48238	Increase	0.0325197	1.12072	Increase	0.699827
8123893	MAK	1.48112	Increase	0.0396286	1.0593	Increase	0.874462
7943218	PANX1	1.47949	Increase	0.0112244	1.23324	Increase	0.265835
8132503	STK17A	1.47835	Increase	0.0340858	1.43616	Increase	0.0826605
8110569	SQSTM1	1.47371	Increase	0.0107296	1.39523	Increase	0.0393578
8029458	CEACAM16	1.4726	Increase	0.0474924	1.18169	Increase	0.573143
8152041	RNF19A	1.47143	Increase	0.0192043	1.46438	Increase	0.0323519
7958262	TCP11L2	1.47118	Increase	0.012123	1.00177	Increase	0.996734
7978706	FOXA1	1.47099	Increase	0.049821	1.30798	Increase	0.296311
7987439	GPR176	1.47054	Increase	0.0279843	1.28513	Increase	0.249055
8156610	HABP4	1.46672	Increase	0.0241581	1.38397	Increase	0.0868603
8086434	CCDC13	1.46669	Increase	0.0430316	1.03989	Increase	0.920284
8023526	LOC100132992	1.4665	Increase	0.0403123	1.12975	Increase	0.683127
8179263	TNF	1.46533	Increase	0.0213404	1.06379	Increase	0.833603
8148476	DENND3	1.46512	Increase	0.0165065	1.28975	Increase	0.169102
8021866	NFATC1	1.46323	Increase	0.0459638	1.31929	Increase	0.253271
8047161	OBFC2A	1.4627	Increase	0.00418597	1.36996	Increase	0.020239
7981525	CDCA4	1.45975	Increase	0.0236193	1.39352	Increase	0.0741086
8056977	NFE2L2	1.45964	Increase	0.0127344	1.37925	Increase	0.0486983
8010770	SLC16A3	1.45674	Increase	0.0233565	1.25468	Increase	0.272691
8075182	XBP1	1.45647	Increase	0.0394889	1.81205	Increase	0.00409038
8156253	FAM75A7	1.45614	Increase	0.0498801	-1.0942	Decrease	0.790902
8171172	MXRA5	1.45589	Increase	0.0328322	1.15947	Increase	0.570972
8007921	MYL4	1.45156	Increase	0.0465053	1.2777	Increase	0.320687
8175039	ELF4	1.45139	Increase	0.0127508	1.37744	Increase	0.0465223
8076195	PDGFB	1.44831	Increase	0.0420125	1.66855	Increase	0.0115367
7989887	MEGF11	1.4482	Increase	0.0139366	1.10311	Increase	0.670575
7956930	DYRK2	1.4474	Increase	0.0331015	1.27174	Increase	0.274565
8094948	SLAIN2	1.4472	Increase	0.00320938	1.16081	Increase	0.319326
8149811	NKX3-1	1.44578	Increase	0.0420125	1.34001	Increase	0.183675
8068280	IFNGR2	1.44572	Increase	0.0148718	1.23905	Increase	0.243547
7927732	ARID5B	1.44547	Increase	0.0490425	1.1407	Increase	0.659602
8154962	DNAJB5	1.4443	Increase	0.0394804	1.54272	Increase	0.0277393
8093171	MFI2	1.44261	Increase	0.0373107	1.12338	Increase	0.676436
8001041	COX6A2	1.43715	Increase	0.0475673	1.19072	Increase	0.51874
8013574	FLJ40504	1.4345	Increase	0.0216892	-1.09838	Decrease	0.706628
7911941	CHD5	1.43361	Increase	0.0164688	1.0694	Increase	0.792427
8050190	ADAM17	1.43247	Increase	0.0286304	1.01965	Increase	0.956454
8063394	PTPN1	1.42994	Increase	0.00295897	1.07174	Increase	0.695824
8075616	SYN3	1.42971	Increase	0.0402925	1.01959	Increase	0.960676
7927936	DDX21	1.42626	Increase	0.0281656	1.58643	Increase	0.00954638
8136235	CPA1	1.42324	Increase	0.0246664	-1.03715	Decrease	0.908011
7979824	ACTN1	1.42176	Increase	0.0196543	1.25819	Increase	0.200838
8018937	USP36	1.4202	Increase	0.0375842	1.54171	Increase	0.0195281
8023727	DSEL	1.41877	Increase	0.0152502	-1.00866	Decrease	0.980713
7980233	PGF	1.41435	Increase	0.0217056	1.00902	Increase	0.981075
8004867	NDEL1	1.41294	Increase	0.0406221	1.32417	Increase	0.163812
8149399	LONRF1	1.41088	Increase	0.0406221	1.29678	Increase	0.209373
8149413	DLC1	1.40876	Increase	0.0293221	1.29572	Increase	0.162771
8179664	PPP1R10	1.40724	Increase	0.019102	1.34769	Increase	0.0620258
7984908	CPLX3	1.40446	Increase	0.0483356	1.13076	Increase	0.653594
8145122	SLC39A14	1.40423	Increase	0.0298925	1.47231	Increase	0.0238268
7902495	NEXN	1.40175	Increase	0.00873521	1.21194	Increase	0.196103
8143961	PRKAG2	1.39859	Increase	0.0367369	1.33048	Increase	0.127427
8047381	CFLAR	1.39523	Increase	0.0372062	1.1003	Increase	0.713565
8096733	SGMS2	1.39282	Increase	0.019102	1.12679	Increase	0.557969
7914904	STK40	1.39152	Increase	0.0231685	1.42381	Increase	0.0244863
7949264	EHD1	1.39123	Increase	0.0455286	1.56064	Increase	0.015461
8046861	ITGAV	1.38993	Increase	0.0407481	1.13416	Increase	0.6099
8164554	IER5L	1.38832	Increase	0.0352588	1.78583	Increase	0.0014172
8089062	CLDND1	1.38824	Increase	0.00986065	1.38747	Increase	0.0146028
8080878	ATXN7	1.38756	Increase	0.0474924	1.49522	Increase	0.0299981
7915472	SLC2A1	1.38748	Increase	0.024284	1.13745	Increase	0.538893
8052149	PSME4	1.38731	Increase	0.0173957	1.15413	Increase	0.43589
7995552	CYLD	1.38653	Increase	0.0261729	1.06119	Increase	0.820955
7918359	AMIGO1	1.38594	Increase	0.0479291	1.20356	Increase	0.417266
7907904	IER5	1.38543	Increase	0.0396286	1.5318	Increase	0.0146028
7900395	RLF	1.38345	Increase	0.0466359	1.68277	Increase	0.00522129
7967331	VPS37B	1.38078	Increase	0.0409056	1.45431	Increase	0.0325825
7992789	TNFRSF12A	1.37374	Increase	0.0175244	1.46698	Increase	0.0082657
8018169	CD300LB	1.37234	Increase	0.0285806	-1.01356	Decrease	0.968116
8040231	C2orf48	1.37106	Increase	0.0318568	-1.09529	Decrease	0.699677
7943715	ZC3H12C	1.37031	Increase	0.0467359	1.5945	Increase	0.00902431
8152222	AZIN1	1.36968	Increase	0.0466116	1.78034	Increase	0.00184228
8074108	MAPK8IP2	1.36887	Increase	0.0469341	1.03955	Increase	0.90498
7961371	DUSP16	1.36812	Increase	0.024284	1.48324	Increase	0.009618
8136987	ARHGEF5	1.36628	Increase	0.0286611	1.29051	Increase	0.121403
8049083	PTMA	1.36411	Increase	0.0472917	1.60158	Increase	0.00804145
8067277	MIR296	1.36326	Increase	0.0373515	1.05073	Increase	0.859072
7982597	THBS1	1.36191	Increase	0.00892384	1.0235	Increase	0.919921
8038540	KCNC3	1.36181	Increase	0.0235822	1.02184	Increase	0.938358
8173596	PABPC1L2A	1.36084	Increase	0.024284	-1.08387	Decrease	0.714668
7974697	DAAM1	1.35612	Increase	0.049821	1.2422	Increase	0.282481
8126952	WTAP	1.35601	Increase	0.0287074	1.20713	Increase	0.287222
7955551	ANKRD33	1.35593	Increase	0.0420953	1.05973	Increase	0.831765
8044154	CD8B	1.35538	Increase	0.0264167	1.05981	Increase	0.810441
7987097	MIR211	1.35329	Increase	0.0338455	1.02106	Increase	0.945285
7950838	PICALM	1.3515	Increase	0.0128515	1.08692	Increase	0.649448
8157216	UGCG	1.35097	Increase	0.032443	1.34691	Increase	0.0574745
7959087	SRRM4	1.35097	Increase	0.0372576	-1.02206	Decrease	0.942295
7972890	GRTP1	1.35068	Increase	0.04809	-1.00705	Decrease	0.986454
7970498	LATS2	1.34847	Increase	0.0361013	1.31482	Increase	0.0919714
8064375	SRXN1	1.34453	Increase	0.0448048	1.25185	Increase	0.223091
8082905	TMEM22	1.34126	Increase	0.0488535	1.08096	Increase	0.760516
7958056	STAB2	1.34022	Increase	0.0321786	1.05411	Increase	0.830808
7946697	RRAS2	1.33957	Increase	0.0373107	1.10243	Increase	0.657823
8131614	AHR	1.33273	Increase	0.0325845	1.04541	Increase	0.859608
8168083	OTUD6A	1.32669	Increase	0.039249	1.03558	Increase	0.899568
8070194	RUNX1	1.32347	Increase	0.0405431	1.64807	Increase	0.00172222
7949592	RIN1	1.31574	Increase	0.0412009	1.01941	Increase	0.947498
8104781	RXFP3	1.31428	Increase	0.0396528	1.13453	Increase	0.513417
8143610	ARHGEF5	1.31332	Increase	0.0430096	1.27975	Increase	0.11854
8104124	FRG2	1.31319	Increase	0.0396286	-1.03194	Decrease	0.907307
8021645	SERPINB10	1.31097	Increase	0.0285806	1.02191	Increase	0.932446
7972826	C13orf29	1.30995	Increase	0.0409341	-1.29545	Decrease	0.0862408
7973369	PSMB11	1.30926	Increase	0.0259139	1.07776	Increase	0.697356
7929315	CYP26C1	1.3057	Increase	0.0446463	1.09222	Increase	0.679045
8110055	CPEB4	1.30544	Increase	0.0273177	1.34443	Increase	0.0244863
8131666	ITGB8	1.30464	Increase	0.0452128	1.13317	Increase	0.522625
7958644	ATP2A2	1.30379	Increase	0.04697	1.16873	Increase	0.394047
7903214	LPPR4	1.30297	Increase	0.0468524	1.02984	Increase	0.916335
7929822	WNT8B	1.30228	Increase	0.0452128	-1.02417	Decrease	0.931498
8139367	NPC1L1	1.30224	Increase	0.0360632	1.14502	Increase	0.431851
8144473	DEFB103A	1.29755	Increase	0.0479692	1.12549	Increase	0.547611
7957052	CCT2	1.28808	Increase	0.0469509	1.16918	Increase	0.359547
8017651	SMURF2	1.28697	Increase	0.0321786	1.2491	Increase	0.0974968
7991927	WFIKKN1	1.28034	Increase	0.0429806	1.28605	Increase	0.0700727
8094520	PCDH7	1.26894	Increase	0.0438851	1.04205	Increase	0.852164
7959025	RNFT2	1.25158	Increase	0.0420125	-1.00234	Decrease	0.993806
